# An integrated transcriptomics and metabolomics analysis of the *Cucurbita pepo* nectary implicates key modules of primary metabolism involved in nectar synthesis and secretion

**DOI:** 10.1101/491597

**Authors:** Erik M. Solhaug, Rahul Roy, Elizabeth C. Chatt, Peter M. Klinkenberg, Nur-Aziatull Mohd-Fadzil, Marshall Hampton, Basil J. Nikolau, Clay J. Carter

## Abstract

Nectar is the main reward that flowers offer to pollinators to entice repeated visitation. *Cucurbita pepo* (squash) is an excellent model for studying nectar biology, as it has large nectaries that produce large volumes of nectar relative to most other species. Squash is also monoecious, having both female and male flowers on the same plant, which allows comparative analyses of nectary function in one individual. Here we report the nectary transcriptomes from both female and male nectaries at four stages of floral maturation. Analysis of these transcriptomes and subsequent confirmatory experiments revealed a metabolic progression in nectaries leading from starch synthesis to starch degradation and to sucrose biosynthesis. These results are consistent with previously published models of nectar secretion and also suggest how a sucrose-rich nectar can be synthesized and secreted in the absence of active transport across the plasma membrane. Non-targeted metabolomic analyses of nectars also confidently identified 40 metabolites in both female and male nectars, with some displaying preferential accumulation in nectar of either male or female flowers. Cumulatively, this study identified gene targets for reverse genetics approaches to study nectary function, as well as previously unreported nectar metabolites that may function in plant-biotic interactions.
