## Supplementary material for "An integrated transcriptomics and metabolomics analysis of the *Cucurbita pepo* nectary implicates key modules of primary metabolism involved in nectar synthesis and secretion"

### Sheet: Heatmap gene list
Gene name	Cmelo ID	Cmelo Description	Athaliana IDS	Athaliana Descriptions	F -24h AVG reads	F -15h AVG reads	F 0h AVG reads	F +9h AVG reads	M -24h AVG reads	M -15h AVG reads	M 0h AVG reads	M +9h AVG reads	F -24h/F 0h	F -12h/F 0h	F 0h/F 0h	F +9h/F 0h	M -24h/M 0h	M -15h/M 0h	M 0h/M 0h	M +9h/M 0h
Starch Synthesis Genes													Expression ratio normalized to 0h				Expression ratio normalized to 0h
ApS1	gi|2625083|gb|AF030382.1|	Cucumis melo ADP-glucose pyrophosphorylase small subunit (msf1) mRNA, complete cds	AT5G48300	ADP glucose pyrophosphorylase 1	4607	8223	1247	268	12592	6446	1980	890	3.69447	6.59423	1	0.214916	6.3596	3.25556	1	0.449495
ApL2	gi|659133074|ref|XM_008468318.1|	glucose-1-phosphate adenylyltransferase large subunit 1 (LOC103503927), mRNA	AT1G27680	ADPGLC-PPase large subunit	4644	3696	802	212	3507	3758	630	372	5.79052	4.60848	1	0.264339	5.56667	5.96508	1	0.590476
SSIII	gi|659067735|ref|XM_008442822.1|	starch synthase 3, chloroplastic/amyloplastic (LOC103485270), mRNA	AT1G11720	starch synthase 3	2431	1801	521	1487	1480	1256	381	1379	4.66603	3.45681	1	2.85413	3.88451	3.29659	1	3.61942
SSIV	gi|659078311|ref|XM_008441438.1|	probable starch synthase 4, chloroplastic/amyloplastic (LOC103484387), transcript variant X1, mRNA	AT4G18240	starch synthase 4	315	286	77	169	219	273	54	182	4.09091	3.71429	1	2.19481	4.05556	5.05556	1	3.37037
ISA1	gi|659107115|ref|XM_008455308.1|	isoamylase 1, chloroplastic (LOC103494212), mRNA	AT2G39930	isoamylase 1	4108	4930	746	296	5239	5593	832	318	5.5067	6.60858	1	0.396783	6.29688	6.72236	1	0.382212
SBE2	gi|659084291|ref|XM_008444588.1|	1,4-alpha-glucan-branching enzyme 2-2, chloroplastic/amyloplastic (LOC103486585), mRNA	AT5G03650;AT2G36390	starch branching enzyme 2.1;starch branching enzyme 2.2	15463	10615	919	532	9532	6460	822	780	16.8259	11.5506	1	0.57889	11.5961	7.85888	1	0.948905
Starch Degradation Genes
PWD	gi|659108076|ref|XM_008455784.1|	phosphoglucan, water dikinase, chloroplastic (LOC103494556), transcript variant X1, mRNA	AT5G26570	catalytics;carbohydrate kinases;phosphoglucan, water dikinases	17045	37788	4498	1327	21394	28211	7585	3429	3.78946	8.40107	1	0.29502	2.82057	3.71931	1	0.452076
GWD	gi|659090746|ref|XM_008447957.1|	alpha-glucan water dikinase, chloroplastic (LOC103488983), mRNA	AT1G10760	Pyruvate phosphate dikinase, PEP/pyruvate binding domain	39237	230056	22163	3529	162330	242678	40010	27846	1.77038	10.3802	1	0.159229	4.05724	6.06543	1	0.695976
LSF2	gi|659114131|ref|XM_008458697.1|	phosphoglucan phosphatase LSF2, chloroplastic (LOC103496723), transcript variant X4, mRNA	AT3G10940	dual specificity protein phosphatase (DsPTP1) family protein	1005	6655	1177	223	3931	5084	2004	651	0.853866	5.65421	1	0.189465	1.96158	2.53693	1	0.32485
AMY3	gi|659090996|ref|XM_008448092.1|	alpha-amylase 3, chloroplastic (LOC103489088), mRNA	AT1G69830	alpha-amylase-like 3	3624	67743	53218	12263	90147	79762	76757	30139	0.0680973	1.27293	1	0.23043	1.17445	1.03915	1	0.392655
LDA	gi|659091941|ref|XM_008448594.1|	pullulanase 1, chloroplastic (LOC103489432), mRNA	AT5G04360	limit dextrinase	1301	4983	519	117	5665	3264	468	133	2.50674	9.60116	1	0.225434	12.1047	6.97436	1	0.284188
BAM1	gi|659075982|ref|XM_008440214.1|	beta-amylase 1, chloroplastic-like (LOC103483532), mRNA	AT3G23920	beta-amylase 1	931	87674	357730	19928	62080	126469	437517	30710	0.00260252	0.245084	1	0.0557068	0.141892	0.289061	1	0.0701916
PHS2	gi|659128133|ref|XM_008465841.1|	alpha-glucan phosphorylase, H isozyme (LOC103502043), transcript variant X1, mRNA	AT3G46970	alpha-glucan phosphorylase 2	104894	305390	91012	8448	260878	290940	65657	18803	1.15253	3.35549	1	0.0928229	3.97335	4.43121	1	0.286382
MEX1	gi|659125767|ref|XM_008464630.1|	maltose excess protein 1, chloroplastic-like (LOC103501131), partial mRNA	AT5G17523;AT5G17520	root cap 1 (RCP1);Similar to Maltose excess protein 1	8155	39518	6680	999	35189	41365	10707	1305	1.22081	5.91587	1	0.149551	3.28654	3.86336	1	0.121883
DPE2	gi|659111464|ref|XM_008457528.1|	4-alpha-glucanotransferase DPE2 (LOC103495851), mRNA	AT2G40840	disproportionating enzyme 2	33398	192415	26855	2017	187519	158441	32703	6437	1.24364	7.16496	1	0.0751071	5.734	4.84485	1	0.196832
HGL1	gi|659095432|ref|XM_008450356.1|	neutral alpha-glucosidase C (LOC103490714), transcript variant X1, mRNA	AT3G23640	heteroglycan glucosidase 1	8759	21638	4075	625	19332	15696	2840	946	2.14945	5.30994	1	0.153374	6.80704	5.52676	1	0.333099
Sucrose biosynthesis genes
HXK1	gi|659071238|ref|XM_008460627.1|	hexokinase-1-like (LOC103498127), transcript variant X1, mRNA	AT4G29130	hexokinase 1	19240	55717	13081	3658	52209	55962	15233	4743	1.47084	4.25938	1	0.279642	3.42736	3.67373	1	0.311363
PGM	gi|659073099|ref|XM_008469031.1|	phosphoglucomutase, chloroplastic (LOC103504651), mRNA	AT5G51820	phosphoglucomutase	1983	2471	154	141	2395	821	273	114	12.8766	16.0455	1	0.915584	8.77289	3.00733	1	0.417582
PGI1	gi|659088373|ref|XM_008446725.1|	glucose-6-phosphate isomerase 1, chloroplastic (LOC103488137), mRNA	AT4G24620	phosphoglucose isomerase 1	3304	4731	5159	1052	4074	3915	5102	1936	0.640434	0.917038	1	0.203915	0.79851	0.767346	1	0.379459
UGPase	gi|90820119|gb|DQ445483.1|	Cucumis melo UDP-glucose pyrophosphorylase mRNA, complete cds	AT5G17310;AT3G03250	UDP-glucose pyrophosphorylase 2;UDP-GLUCOSE PYROPHOSPHORYLASE 1	13424	79865	17504	2737	50619	61754	27213	3063	0.76691	4.56267	1	0.156364	1.8601	2.26928	1	0.112556
SPS3F	gi|659114631|ref|XM_008458932.1|	probable sucrose-phosphate synthase 2 (LOC103496894), mRNA	AT1G04920	sucrose phosphate synthase 3F	42127	176534	183973	6599	197939	199923	236610	13049	0.228985	0.959565	1	0.0358694	0.836562	0.844947	1	0.0551498
SPS1F/2F	gi|659086437|ref|XM_008445712.1|	probable sucrose-phosphate synthase 1 (LOC103487408), mRNA	AT5G11110;AT5G20280	sucrose phosphate synthase 2F;sucrose phosphate synthase 1F	12138	36703	9353	1931	37638	35467	14791	2766	1.29777	3.9242	1	0.206458	2.54466	2.39788	1	0.187006
SPP	gi|659084589|ref|XM_008444746.1|	sucrose-phosphatase 1 (LOC103486711), mRNA	AT1G51420	sucrose-phosphatase 1	16758	90421	67521	4114	94616	133250	59433	13131	0.248189	1.33915	1	0.0609292	1.59198	2.24202	1	0.220938
