## Supplementary material for "An integrated transcriptomics and metabolomics analysis of the *Cucurbita pepo* nectary implicates key modules of primary metabolism involved in nectar synthesis and secretion"

### Sheet: Sheet1
C.melo ID	C.melo Description	A.thaliana IDS	A.thaliana Descriptions	F 0 hr avg reads	M 0hr avg reads	Female/Male ratio	M 0 hr vs F 0 hr DE	M 0 hr vs F 0 hr p-value	M vs F Pearson Correlation
gi|659111307|ref|XM_008457465.1|	putative methyltransferase DDB_G0268948 (LOC103495802), mRNA	AT2G41380	S-adenosyl-L-methionine-dependent methyltransferases superfamily protein	28	139	0.201439	Y	9.26453e-07	0.973159
gi|659131301|ref|XM_008467392.1|	probable indole-3-acetic acid-amido synthetase GH3.1 (LOC103503255), mRNA	AT2G23170	Auxin-responsive GH3 family protein	135	487	0.277207	Y	0.000127826	-0.684893
gi|659074331|ref|XM_008439325.1|	RNA-binding protein pno1-like (LOC103482927), mRNA	AT3G13230	RNA-binding KH domain-containing protein	118	404	0.292079	Y	0.000626994	-0.185804
gi|659122584|ref|XM_008462998.1|	uncharacterized LOC103499872 (LOC103499872), mRNA	AT1G55360	Protein of Unknown Function (DUF239)	304	1000	0.304	Y	0.000182519	0.354238
gi|659102391|ref|XM_008453882.1|	mitogen-activated protein kinase 7 (LOC103493211), transcript variant X1, mRNA	AT2G18170	MAP kinase 7	1821	5509	0.33055	Y	0.000942648	0.968268
gi|659113715|ref|XM_008458496.1|	polyadenylate-binding protein 3 (LOC103496577), mRNA	AT1G22760	poly(A) binding protein 3	46	134	0.343284	Y	0.000491451	-0.240173
gi|659112396|ref|XM_008457977.1|	transcription repressor KAN1-like (LOC103496208), transcript variant X1, mRNA	AT1G32240	Homeodomain-like superfamily protein	148	430	0.344186	Y	5.23925e-06	0.963496
gi|659086362|ref|XM_008445673.1|	sugar transport protein 7 (LOC103487378), mRNA	AT4G02050	sugar transporter protein 7	619	1795	0.344847	Y	0.000296036	0.630237
gi|659075457|ref|XM_008439932.1|	uncharacterized LOC103483349 (LOC103483349), mRNA	AT4G00200	AT hook motif DNA-binding family protein	40	113	0.353982	Y	0.00131859	0.834519
gi|659098282|ref|XM_008451841.1|	lysine histidine transporter 1-like (LOC103491767), transcript variant X1, mRNA	AT5G40780	lysine histidine transporter 1	1677	4716	0.355598	Y	7.79741e-07	0.176921
gi|659098286|ref|XM_008451843.1|	uncharacterized LOC103491768 (LOC103491768), mRNA	AT5G14280	DNA-binding storekeeper protein-related	190	520	0.365385	Y	0.000109207	0.892683
gi|659112318|ref|XM_008457941.1|	D-3-phosphoglycerate dehydrogenase, chloroplastic (LOC103496183), mRNA	AT3G19480	D-3-phosphoglycerate dehydrogenase	148	400	0.37	Y	2.55531e-05	-0.700605
gi|659096026|ref|XM_008450664.1|	probable trehalose-phosphate phosphatase F (LOC103490916), transcript variant X1, mRNA	AT4G22592	conserved peptide upstream open reading frame 27	1582	4243	0.372849	Y	5.63592e-05	0.888302
gi|659091693|ref|XM_008448460.1|	tetratricopeptide repeat protein 5-like (LOC103489332), transcript variant X1, mRNA			152	405	0.375309	Y	0.000584685	0.936737
gi|659096697|ref|XM_008451016.1|	phenylalanine ammonia-lyase (LOC103491175), mRNA	AT2G37040	PHE ammonia lyase 1	535	1388	0.385447	Y	3.38614e-06	0.997237
gi|870984|emb|Z37543.1|	C.melo PSY1 mRNA for phytoene synthase	AT5G17230	PHYTOENE SYNTHASE	102	261	0.390805	Y	0.000220107	-0.250919
gi|659109846|ref|XM_008456691.1|	putative two-component response regulator ARR13 (LOC103495215), mRNA	AT3G25790	myb-like transcription factor family protein	210	537	0.391061	Y	2.99151e-05	0.0319602
gi|659085497|ref|XM_008445228.1|	type I inositol 1,4,5-trisphosphate 5-phosphatase CVP2-like (LOC103487041), transcript variant X1, mRNA	AT1G71710	DNAse I-like superfamily protein	79	197	0.401015	Y	0.00073453	0.768953
gi|21616112|gb|AF081954.1|	Cucumis melo allene oxide synthase (AOS) mRNA, complete cds	AT5G42650	allene oxide synthase	122	304	0.401316	Y	0.000215898	0.0516604
gi|659125370|ref|XM_008464430.1|	protein trichome birefringence-like 14 (LOC103500956), transcript variant X3, mRNA	AT2G37720	TRICHOME BIREFRINGENCE-LIKE 15	73	180	0.405556	Y	0.00109999	0.695042
gi|659091859|ref|XM_008448549.1|	alkaline/neutral invertase CINV1 (LOC103489400), mRNA	AT5G22510;AT1G56560;AT3G06500	alkaline/neutral invertase;Plant neutral invertase family protein	5837	14162	0.412159	Y	0.00155296	0.794012
gi|659074043|ref|XM_008439169.1|	uncharacterized LOC103482822 (LOC103482822), mRNA			103	245	0.420408	Y	0.000720498	-0.6391
gi|659072335|ref|XM_008466985.1|	uncharacterized LOC103502866 (LOC103502866), transcript variant X1, mRNA	AT4G24370	unknown protein; Has 30201 Blast hits to 17322 proteins in 780 species: Archae - 12; Bacteria - 1396; Metazoa - 17338; Fungi - 3422; Plants - 5037; Viruses - 0; Other Eukaryotes - 2996 (source: NCBI BLink).	164	390	0.420513	Y	0.000213456	0.562697
gi|659129675|ref|XM_008466564.1|	phytochrome A (LOC103502591), mRNA	AT1G09570	phytochrome A	1665	3901	0.426814	Y	0.000206273	0.537454
gi|659111502|ref|XM_008457545.1|	grpE protein homolog, mitochondrial (LOC103495867), transcript variant X1, mRNA	AT5G17710	Co-chaperone GrpE family protein	248	581	0.42685	Y	0.00110818	0.912563
gi|659074598|ref|XM_008439469.1|	uncharacterized LOC103483035 (LOC103483035), mRNA	AT1G70660;AT2G36060;AT1G70650;AT1G23260	Ran BP2/NZF zinc finger-like superfamily protein;MMS ZWEI homologue 1;MMS ZWEI homologue 3;MMS ZWEI homologue 2	719	1601	0.449094	Y	7.30398e-05	0.903255
gi|659071001|ref|XM_008459444.1|	probable sugar phosphate/phosphate translocator At5g25400 (LOC103497308), mRNA	AT4G32390;AT5G25400	Nucleotide-sugar transporter family protein	541	1199	0.451209	Y	0.000358595	0.769368
gi|659081607|ref|XM_008443198.1|	uncharacterized LOC103485542 (LOC103485542), mRNA			192	422	0.454976	Y	0.000623303	-0.511278
gi|659094272|ref|XM_008449748.1|	translocase of chloroplast 120, chloroplastic-like (LOC103490300), mRNA	AT3G16620	translocon outer complex protein 120	1576	3400	0.463529	Y	8.78286e-05	0.827404
gi|659076490|ref|XM_008440487.1|	NEDD8-activating enzyme E1 catalytic subunit (LOC103483734), mRNA	AT5G19180	E1 C-terminal related 1	213	451	0.472284	Y	0.000958989	-0.370673
gi|209978713|gb|FJ231520.1|	Cucumis melo invertase 2 (INV2) mRNA, complete cds	AT1G12240	Glycosyl hydrolases family 32 protein	28835	60069	0.480031	Y	0.000121076	0.736337
gi|659086513|ref|XM_008445751.1|	WD repeat-containing protein 11 (LOC103487430), transcript variant X1, mRNA	AT3G33530;AT2G26610	Transducin family protein / WD-40 repeat family protein	232	481	0.482328	Y	0.00118786	0.964431
gi|659089126|ref|XM_008447119.1|	uncharacterized LOC103488402 (LOC103488402), mRNA	AT4G39860	unknown protein; BEST Arabidopsis thaliana protein match is: unknown protein (TAIR:AT2G22270.1); Has 152 Blast hits to 146 proteins in 19 species: Archae - 0; Bacteria - 0; Metazoa - 0; Fungi - 2; Plants - 146; Viruses - 0; Other Eukaryotes - 4 (source: NCBI BLink).	596	1232	0.483766	Y	0.000384572	0.677948
gi|659123122|ref|XM_008463280.1|	glutelin type-A 1-like (LOC103500083), mRNA	AT1G07750	RmlC-like cupins superfamily protein	8659	17609	0.491737	Y	0.000209832	0.370981
gi|659128232|ref|XM_008465888.1|	scarecrow-like protein 34 (LOC103502073), mRNA	AT2G29065	GRAS family transcription factor	447	909	0.491749	Y	0.000690647	0.634686
gi|659069754|ref|XM_008453421.1|	VIN3-like protein 2 (LOC103492873), mRNA	AT4G30200	vernalization5/VIN3-like	1681	3403	0.493976	Y	0.000308775	0.927021
gi|659109818|ref|XM_008456676.1|	flavonol synthase/flavanone 3-hydroxylase-like (LOC103495204), mRNA	AT3G19000	2-oxoglutarate (2OG) and Fe(II)-dependent oxygenase superfamily protein	353	707	0.499293	Y	0.0011552	-0.176115
gi|659095280|ref|XM_008450275.1|	probable acyl-activating enzyme 2 (LOC103490658), mRNA	AT2G17650	AMP-dependent synthetase and ligase family protein	377	752	0.50133	Y	0.00116477	0.0101582
gi|659089566|ref|XM_008447357.1|	U-box domain-containing protein 51 (LOC103488560), mRNA	AT4G31230	Protein kinase protein with adenine nucleotide alpha hydrolases-like domain	1113	2207	0.504304	Y	0.000544315	0.628883
gi|659085448|ref|XM_008445203.1|	2-aminoethanethiol dioxygenase (LOC103487016), mRNA	AT5G15120;AT5G39890	Protein of unknown function (DUF1637)	663	1305	0.508046	Y	0.000849441	-0.952397
gi|659112506|ref|XM_008458031.1|	trans-cinnamate 4-monooxygenase (LOC103496249), mRNA	AT2G30490	cinnamate-4-hydroxylase	3639	7148	0.509093	Y	0.000460473	0.749524
gi|659069257|ref|XM_008450721.1|	tubulin beta chain-like (LOC103490956), mRNA	AT2G29550	tubulin beta-7 chain	662	1265	0.52332	Y	0.00142838	0.971871
gi|659131627|ref|XM_008467558.1|	caffeoylshikimate esterase (LOC103503381), mRNA	AT1G77420;AT5G16120	alpha/beta-Hydrolases superfamily protein	2389	4485	0.532664	Y	0.00115317	0.493449
gi|659104634|ref|XM_008454719.1|	ATP-dependent zinc metalloprotease FTSH, chloroplastic (LOC103493800), mRNA	AT1G50250	FTSH protease 1	12507	6752	1.85234	Y	0.00127703	0.870471
gi|659097331|ref|XM_008451345.1|	transcription activator BRG1 (LOC103491412), mRNA	AT3G06010	Homeotic gene regulator	2639	1420	1.85845	Y	0.00159356	0.678823
gi|659105686|ref|XM_008454930.1|	transcription factor MYB1R1 (LOC103493950), mRNA	AT1G19000;AT1G74840	Homeodomain-like superfamily protein	1948	1040	1.87308	Y	0.00157138	0.886204
gi|659130567|ref|XM_008467014.1|	magnesium-protoporphyrin IX monomethyl ester [oxidative] cyclase, chloroplastic (LOC103502893), mRNA	AT3G56940	dicarboxylate diiron protein, putative (Crd1)	2449	1305	1.87663	Y	0.00147549	0.812885
gi|659102098|ref|XM_008453730.1|	uncharacterized LOC103493099 (LOC103493099), mRNA	AT4G23890	unknown protein; FUNCTIONS IN: molecular_function unknown; INVOLVED IN: biological_process unknown; LOCATED IN: chloroplast thylakoid membrane, chloroplast; EXPRESSED IN: 22 plant structures; EXPRESSED DURING: 13 growth stages; CONTAINS InterPro DOMAIN/s: Protein of unknown function DUF3252 (InterPro:IPR021659); Has 287 Blast hits to 287 proteins in 81 species: Archae - 0; Bacteria - 118; Metazoa…	2734	1455	1.87904	Y	0.00130209	0.98166
gi|659095092|ref|XM_008450170.1|	histone H4 (LOC103490593), mRNA	AT2G28740	histone H4	2020	1069	1.88962	Y	0.00133167	0.794088
gi|659097020|ref|XM_008451179.1|	F-box protein CPR30-like (LOC103491298), mRNA			1304	688	1.89535	Y	0.001601	0.834761
gi|659114613|ref|XM_008458922.1|	uncharacterized LOC103496890 (LOC103496890), transcript variant X1, mRNA	AT5G64552	conserved peptide upstream open reading frame 22	2609	1367	1.90856	Y	0.0010081	0.645794
gi|659115700|ref|XM_008459469.1|	rac-like GTP-binding protein RAC1 (LOC103497331), transcript variant X1, mRNA	AT4G35020	RAC-like 3	1348	698	1.93123	Y	0.00114222	0.890101
gi|197916898|gb|EF693949.2|	Cucumis melo ascorbate peroxidase mRNA, complete cds	AT3G09640	ascorbate peroxidase 2	2461	1274	1.93171	Y	0.000835005	0.0651359
gi|659070279|ref|XM_008456091.1|	protein enabled homolog (LOC103494749), mRNA	AT1G09070;AT3G16510	Calcium-dependent lipid-binding (CaLB domain) family protein;soybean gene regulated by cold-2	5758	2958	1.94659	Y	0.0005662	0.819311
gi|659107455|ref|XM_008455459.1|	probable receptor-like protein kinase At5g61350 (LOC103494330), mRNA	AT1G18660	zinc finger (C3HC4-type RING finger) family protein	1808	920	1.96522	Y	0.000711491	1
gi|659082184|ref|XM_008443488.1|	uncharacterized LOC103485788 (LOC103485788), transcript variant X1, mRNA	AT3G47550	RING/FYVE/PHD zinc finger superfamily protein	2010	1019	1.97252	Y	0.000636645	0.968147
gi|288310299|gb|FJ896816.1|	Cucumis melo aromatic amino acid transaminase (ArAT1) mRNA, complete cds	AT5G36160;AT5G53970	Tyrosine transaminase family protein	4823	2445	1.9726	Y	0.000456833	0.940577
gi|659080455|ref|XM_008442579.1|	histone H1 (LOC103485111), mRNA	AT2G18050	histone H1-3	21577	10932	1.97375	Y	0.00123652	0.649911
gi|659083797|ref|XM_008444326.1|	myb-related protein A-like (LOC103486386), transcript variant X1, mRNA	ATMG00830	cytochrome C biogenesis 382	668	338	1.97633	Y	0.00147313	-0.756152
gi|659123752|ref|XM_008463600.1|	50S ribosomal protein L1, chloroplastic (LOC103500332), mRNA	AT3G63490	Ribosomal protein L1p/L10e family	9678	4837	2.00083	Y	0.000308553	0.993447
gi|659104374|ref|XM_008454702.1|	prolyl endopeptidase-like (LOC103493792), transcript variant X1, mRNA	AT1G76140	Prolyl oligopeptidase family protein	2242	1113	2.01438	Y	0.000405497	-0.506589
gi|657305161|gb|KF668335.1|	Cucumis melo var. makuwa zeaxanthin epoxidase (ZEP) mRNA, complete cds	AT5G67030	zeaxanthin epoxidase (ZEP) (ABA1)	735	364	2.01923	Y	0.000941737	0.457298
gi|659127234|ref|XM_008465375.1|	ABC transporter I family member 20 (LOC103501708), transcript variant X2, mRNA	AT5G02270	non-intrinsic ABC protein 9	3583	1721	2.08193	Y	0.000183591	0.994442
gi|659072500|ref|XM_008467638.1|	DNA-directed RNA polymerase V subunit 1 (LOC103503449), transcript variant X1, mRNA	AT2G40030	nuclear RNA polymerase D1B	1043	492	2.11992	Y	0.000286568	0.869484
gi|659126843|ref|XM_008465170.1|	uncharacterized LOC103501560 (LOC103501560), mRNA	AT5G19540	unknown protein; FUNCTIONS IN: molecular_function unknown; INVOLVED IN: biological_process unknown; LOCATED IN: chloroplast; EXPRESSED IN: 22 plant structures; EXPRESSED DURING: 13 growth stages; Has 1807 Blast hits to 1807 proteins in 277 species: Archae - 0; Bacteria - 0; Metazoa - 736; Fungi - 347; Plants - 385; Viruses - 0; Other Eukaryotes - 339 (source: NCBI BLink).	564	266	2.1203	Y	0.000635065	0.759863
gi|659107724|ref|XM_008455603.1|	uncharacterized LOC103494435 (LOC103494435), mRNA			775	364	2.12912	Y	0.000375725	0.899862
gi|659069078|ref|XM_008449841.1|	ATP-dependent zinc metalloprotease FTSH 10, mitochondrial-like (LOC103490352), transcript variant X1, mRNA	AT2G29080	FTSH protease 3	1642	763	2.15203	Y	0.00014097	0.700725
gi|659127992|ref|XM_008465772.1|	uncharacterized LOC103501986 (LOC103501986), mRNA	AT1G54130	RELA/SPOT homolog 3	2596	1204	2.15615	Y	0.000104648	0.255984
gi|659130933|ref|XM_008467205.1|	uncharacterized LOC103503043 (LOC103503043), transcript variant X1, mRNA	AT2G27980;AT2G36720	Acyl-CoA N-acyltransferase with RING/FYVE/PHD-type zinc finger domain	812	375	2.16533	Y	0.000268134	0.974582
gi|659123057|ref|XM_008463245.1|	leucine-rich repeat receptor-like tyrosine-protein kinase At2g41820 (LOC103500055), mRNA	AT1G34420	leucine-rich repeat transmembrane protein kinase family protein	327	151	2.16556	Y	0.00123339	-0.752882
gi|659078833|ref|XM_008441708.1|	uncharacterized LOC103484568 (LOC103484568), mRNA			590	271	2.17712	Y	0.000386465	0.480791
gi|659078309|ref|XM_008441437.1|	chlorophyll a-b binding protein of LHCII type 1-like (LOC103484386), mRNA	AT1G29930;AT2G34430	light-harvesting chlorophyll-protein complex II subunit B1;chlorophyll A/B binding protein 1	1583	727	2.17744	Y	0.000805634	0.972489
gi|659090702|ref|XM_008447934.1|	uncharacterized LOC103488964 (LOC103488964), mRNA	AT1G12990	beta-1,4-N-acetylglucosaminyltransferase family protein	454	208	2.18269	Y	0.000579823	0.940188
gi|659073889|ref|XM_008439086.1|	E3 ubiquitin-protein ligase At3g02290-like (LOC103482766), mRNA	AT5G41350	RING/U-box superfamily protein	2507	1144	2.19143	Y	7.4222e-05	0.70944
gi|659083539|ref|XM_008444189.1|	trihelix transcription factor GT-3b (LOC103486288), mRNA	AT2G38250	Homeodomain-like superfamily protein	374	170	2.2	Y	0.000751656	0.998341
gi|659126807|ref|XM_008465154.1|	aldehyde dehydrogenase family 2 member C4 (LOC103501546), transcript variant X1, mRNA	AT3G24503	aldehyde dehydrogenase 2C4	988	449	2.20045	Y	0.00132649	0.694012
gi|659131092|ref|XM_008467284.1|	pentatricopeptide repeat-containing protein At5g13770, chloroplastic (LOC103503127), mRNA	AT5G13770	Pentatricopeptide repeat (PPR-like) superfamily protein	1008	457	2.20569	Y	0.000143788	0.99915
gi|659103918|ref|XM_008454525.1|	putative nuclease HARBI1 (LOC103493676), mRNA	AT5G12010	unknown protein; INVOLVED IN: response to salt stress; LOCATED IN: chloroplast, plasma membrane, membrane; EXPRESSED IN: 23 plant structures; EXPRESSED DURING: 13 growth stages; BEST Arabidopsis thaliana protein match is: unknown protein (TAIR:AT4G29780.1); Has 1807 Blast hits to 1807 proteins in 277 species: Archae - 0; Bacteria - 0; Metazoa - 736; Fungi - 347; Plants - 385; Viruses - 0; Other E…	2933	1317	2.22703	Y	4.84213e-05	0.989673
gi|659113361|ref|XM_008458313.1|	uncharacterized protein ycf45 (LOC103496459), transcript variant X1, mRNA	AT3G10420	P-loop containing nucleoside triphosphate hydrolases superfamily protein	4744	2115	2.24303	Y	6.44181e-05	0.890146
gi|659124296|ref|XM_008463862.1|	chlorophyll a-b binding protein 151, chloroplastic (LOC103500523), mRNA	AT3G27690;AT2G34430;AT1G29910	photosystem II light harvesting complex gene 2.3;light-harvesting chlorophyll-protein complex II subunit B1;chlorophyll A/B binding protein 3	340	150	2.26667	Y	0.000630594	-0.833335
gi|659118254|ref|XM_008460803.1|	glycine cleavage system H protein 2, mitochondrial (LOC103498256), mRNA	AT2G35120	Single hybrid motif superfamily protein	280	123	2.27642	Y	0.000875914	0.962796
gi|659094029|ref|XM_008449622.1|	probable galacturonosyltransferase 3 (LOC103490213), transcript variant X1, mRNA	AT4G38270	galacturonosyltransferase 3	652	286	2.27972	Y	0.000624442	0.956393
gi|659101468|ref|XM_008453398.1|	spermatogenesis-associated protein 20 (LOC103492853), mRNA	AT4G03200	catalytics	656	285	2.30175	Y	0.000210714	0.785691
gi|659068409|ref|XM_008446055.1|	CAS1 domain-containing protein 1 (LOC103487648), mRNA	AT5G46340;AT2G34410	O-acetyltransferase family protein	530	229	2.31441	Y	0.000172524	0.885654
gi|659075066|ref|XM_008439725.1|	common plant regulatory factor 1-like (LOC103483217), transcript variant X1, mRNA	AT4G01120;AT2G46270	G-box binding factor 3;G-box binding factor 2	555	239	2.32218	Y	0.000145378	0.972752
gi|659074383|ref|XM_008439353.1|	mitochondrial carrier protein MTM1 (LOC103482949), transcript variant X1, mRNA	AT4G27940	manganese tracking factor for mitochondrial SOD2	1100	467	2.35546	Y	8.43582e-05	0.841754
gi|659078618|ref|XM_008441597.1|	ethylene-responsive transcription factor 4-like (LOC103484503), mRNA	AT3G15210;AT5G44210	erf domain protein 9;ethylene responsive element binding factor 4	1186	502	2.36255	Y	0.000243543	0.998845
gi|659096825|ref|XM_008451086.1|	guanine nucleotide-binding protein subunit gamma 2-like (LOC103491222), mRNA	AT5G54470	B-box type zinc finger family protein	1390	587	2.36797	Y	2.42903e-05	0.96378
gi|659090348|ref|XM_008447746.1|	tricalbin-3-like (LOC103488839), mRNA	AT3G19830	Calcium-dependent lipid-binding (CaLB domain) family protein	245	103	2.37864	Y	0.000690972	0.868208
gi|659074891|ref|XM_008439630.1|	uncharacterized LOC103483159 (LOC103483159), transcript variant X1, mRNA	AT3G61870	unknown protein; FUNCTIONS IN: molecular_function unknown; INVOLVED IN: biological_process unknown; LOCATED IN: chloroplast, chloroplast inner membrane, chloroplast envelope; EXPRESSED IN: 23 plant structures; EXPRESSED DURING: 14 growth stages; Has 200 Blast hits to 200 proteins in 73 species: Archae - 0; Bacteria - 112; Metazoa - 0; Fungi - 0; Plants - 53; Viruses - 0; Other Eukaryotes - 35 (so…	913	383	2.38381	Y	3.67777e-05	0.997742
gi|659088649|ref|XM_008446871.1|	uncharacterized aarF domain-containing protein kinase At4g31390, chloroplastic (LOC103488237), mRNA	AT4G31390	Protein kinase superfamily protein	3185	1325	2.40377	Y	5.59438e-05	0.962824
gi|659126529|ref|XM_008465007.1|	uncharacterized LOC103501436 (LOC103501436), transcript variant X1, mRNA	AT5G05680;AT5G05690	Cytochrome P450 superfamily protein;nuclear pore complex protein-related	186	77	2.41558	Y	0.00126528	0.582356
gi|659090252|ref|XM_008447694.1|	ferredoxin-thioredoxin reductase, variable chain (LOC103488798), mRNA	AT5G23440;AT5G08410	ferredoxin/thioredoxin reductase subunit A (variable subunit) 1;ferredoxin/thioredoxin reductase subunit A (variable subunit) 2	765	316	2.42089	Y	3.74208e-05	-0.727115
gi|659118539|ref|XM_008460952.1|	tetraketide alpha-pyrone reductase 1-like (LOC103498369), mRNA	AT2G23910	NAD(P)-binding Rossmann-fold superfamily protein	349	144	2.42361	Y	0.000218043	0.99953
gi|659105910|ref|XM_008454982.1|	mini zinc finger protein 3-like (LOC103493991), mRNA	AT1G74660	mini zinc finger 1	2216	909	2.43784	Y	8.26759e-06	0.999714
gi|659122426|ref|XM_008462916.1|	clustered mitochondria protein homolog (LOC103499815), mRNA			1273	521	2.44338	Y	1.44134e-05	0.677841
gi|659132732|ref|XM_008468133.1|	RING finger and CHY zinc finger domain-containing protein 1 (LOC103503789), transcript variant X2, mRNA	AT5G25560	CHY-type/CTCHY-type/RING-type Zinc finger protein	4227	1729	2.44477	Y	4.58081e-05	0.984253
gi|659078307|ref|XM_008441436.1|	chlorophyll a-b binding protein of LHCII type 1-like (LOC103484385), mRNA	AT1G29930;AT1G29920;AT1G29910	chlorophyll A/B-binding protein 2;chlorophyll A/B binding protein 1;chlorophyll A/B binding protein 3	191	78	2.44872	Y	0.00095053	0.304176
gi|659109603|ref|XM_008456566.1|	auxin efflux carrier component 7-like (LOC103495108), mRNA	AT1G70940;AT2G01420;AT1G23080	Auxin efflux carrier family protein	389	158	2.46203	Y	0.00012442	0.95834
gi|659128943|ref|XM_008466228.1|	putative calcium-binding protein CML19 (LOC103502330), mRNA	AT1G76640	Calcium-binding EF-hand family protein	542	218	2.48624	Y	4.77107e-05	0.991474
gi|659097652|ref|XM_008451518.1|	histone H3.2 (LOC103491532), mRNA	AT5G10400	Histone superfamily protein	1195	480	2.48958	Y	1.04983e-05	0.634025
gi|659073563|ref|XM_008438907.1|	thylakoid lumenal protein At1g12250, chloroplastic (LOC103482643), mRNA	AT1G12250	Pentapeptide repeat-containing protein	405	162	2.5	Y	8.45373e-05	0.989482
gi|659109243|ref|XM_008456394.1|	nonsense-mediated mRNA decay protein 2 (LOC103494983), mRNA	AT4G26110	nucleosome assembly protein1;1	4073	1624	2.508	Y	2.82749e-06	0.944678
gi|659069797|ref|XM_008453620.1|	uncharacterized LOC103493004 (LOC103493004), mRNA	AT2G42750	DNAJ heat shock N-terminal domain-containing protein	2016	790	2.5519	Y	3.83398e-05	0.868959
gi|659079696|ref|XM_008442172.1|	calcium-transporting ATPase 2, plasma membrane-type (LOC103484856), transcript variant X1, mRNA	AT2G22950;AT4G37640	Cation transporter/ E1-E2 ATPase family protein;calcium ATPase 2	233	91	2.56044	Y	0.000616981	0.982032
gi|659088981|ref|XM_008447042.1|	BTB/POZ domain-containing protein NPY1 (LOC103488349), transcript variant X1, mRNA	AT4G31820;AT1G67900	Phototropic-responsive NPH3 family protein	150	58	2.58621	Y	0.00123214	0.706711
gi|659109927|ref|XM_008456732.1|	thioredoxin M3, chloroplastic (LOC103495242), mRNA			1288	495	2.60202	Y	3.61831e-06	0.420972
gi|659075341|ref|XM_008439871.1|	F-box protein PP2-A13 (LOC103483306), mRNA	AT3G61060	phloem protein 2-A13	618	237	2.60759	Y	0.00122718	0.980145
gi|659120310|ref|XM_008461904.1|	uncharacterized LOC103499029 (LOC103499029), mRNA	AT3G60810	unknown protein; CONTAINS InterPro DOMAIN/s: Protein of unknown function DUF1499 (InterPro:IPR010865); Has 444 Blast hits to 444 proteins in 143 species: Archae - 0; Bacteria - 268; Metazoa - 0; Fungi - 0; Plants - 51; Viruses - 0; Other Eukaryotes - 125 (source: NCBI BLink).	1171	449	2.60802	Y	2.33924e-05	0.944711
gi|659105962|ref|XM_008454996.1|	NAC domain-containing protein 100-like (LOC103494005), mRNA	AT3G29035;AT5G39610	NAC domain containing protein 6;NAC domain containing protein 3	338	129	2.62016	Y	0.000754757	0.999538
gi|659088410|ref|XM_008446745.1|	glutamyl-tRNA reductase 1, chloroplastic (LOC103488151), mRNA	AT1G58290	Glutamyl-tRNA reductase family protein	1109	422	2.62796	Y	0.00105829	0.592345
gi|659086791|ref|XM_008445890.1|	serine hydroxymethyltransferase 7-like (LOC103487552), mRNA	AT1G36370	serine hydroxymethyltransferase 7	510	193	2.64249	Y	1.8615e-05	0.991238
gi|659071334|ref|XM_008461059.1|	uncharacterized LOC103498457 (LOC103498457), mRNA	AT4G29590	S-adenosyl-L-methionine-dependent methyltransferases superfamily protein	241	91	2.64835	Y	0.000767305	0.756776
gi|659090990|ref|XM_008448089.1|	protein TWIN LOV 1 (LOC103489085), transcript variant X1, mRNA	AT2G02710	PAS/LOV protein B	727	270	2.69259	Y	0.000252601	0.408912
gi|659098108|ref|XM_008451760.1|	potassium transporter 4 (LOC103491703), mRNA	AT3G02050	K+ uptake transporter 3	1018	375	2.71467	Y	4.39467e-05	0.683259
gi|659119132|ref|XM_008461272.1|	chlorophyll a-b binding protein CP26, chloroplastic (LOC103498611), mRNA	AT4G10340	light harvesting complex of photosystem II 5	2056	757	2.71598	Y	0.000504474	0.862976
gi|659093097|ref|XM_008449148.1|	auxin-responsive protein IAA11 (LOC103489837), transcript variant X1, mRNA	AT4G28640	indole-3-acetic acid inducible 11	418	153	2.73203	Y	0.00100676	0.17728
gi|659111014|ref|XM_008457310.1|	chaperone protein dnaJ 20, chloroplastic-like (LOC103495683), mRNA			623	228	2.73246	Y	2.07204e-05	0.978469
gi|659126805|ref|XM_008465153.1|	probable sulfate transporter 3.5 (LOC103501545), mRNA	AT5G19600	sulfate transporter 3;5	304	111	2.73874	Y	7.73294e-05	0.994524
gi|659123491|ref|XM_008463470.1|	ribulose bisphosphate carboxylase/oxygenase activase 2, chloroplastic-like (LOC103500234), mRNA	AT2G39730	rubisco activase	138	50	2.76	Y	0.000801689	-0.0965874
gi|659080691|ref|XM_008442707.1|	MLO-like protein 8 (LOC103485198), mRNA	AT2G17430	Seven transmembrane MLO family protein	486	175	2.77714	Y	8.41007e-06	0.927787
gi|659121672|ref|XM_008462547.1|	magnesium-chelatase subunit ChlH, chloroplastic (LOC103499529), mRNA	AT5G13630	magnesium-chelatase subunit chlH, chloroplast, putative / Mg-protoporphyrin IX chelatase, putative (CHLH)	1589	561	2.83244	Y	5.48171e-05	0.992835
gi|659085050|ref|XM_008444995.1|	uncharacterized LOC103486862 (LOC103486862), mRNA	AT3G56880	VQ motif-containing protein	1290	454	2.84141	Y	1.12319e-05	0.96077
gi|659071442|ref|XM_008461619.1|	serine/threonine-protein kinase At5g01020-like (LOC103498840), mRNA	AT1G72540;AT2G05940;AT5G01020	Protein kinase superfamily protein	219	77	2.84416	Y	8.92508e-05	0.938787
gi|451811144|gb|JX673982.1|	Cucumis melo methionine gamma-lyase (MGL) mRNA, complete cds	AT1G64660	methionine gamma-lyase	225	79	2.8481	Y	0.00108821	0.669259
gi|659126851|ref|XM_008465174.1|	pentatricopeptide repeat-containing protein At5g21222-like (LOC103501564), mRNA	AT5G25630;AT5G21222	protein kinase family protein;Tetratricopeptide repeat (TPR)-like superfamily protein	473	166	2.8494	Y	0.000136258	0.973108
gi|659083966|ref|XM_008444414.1|	probable LRR receptor-like serine/threonine-protein kinase At1g67720 (LOC103486447), transcript variant X2, mRNA	AT2G37050	Leucine-rich repeat protein kinase family protein	442	155	2.85161	Y	0.00013069	0.592195
gi|659085324|ref|XM_008445138.1|	chorismate mutase 1, chloroplastic-like (LOC103486967), transcript variant X1, mRNA	AT3G29200	chorismate mutase 1	103	36	2.86111	Y	0.00151645	0.192862
gi|659125013|ref|XM_008464242.1|	RNA polymerase sigma factor sigF, chloroplastic (LOC103500814), mRNA	AT2G36990	RNApolymerase sigma-subunit F	142	49	2.89796	Y	0.000444884	-0.833793
gi|659103128|ref|XM_008454267.1|	thylakoidal processing peptidase 1, chloroplastic-like (LOC103493506), mRNA	AT1G06870	Peptidase S24/S26A/S26B/S26C family protein	444	152	2.92105	Y	4.24337e-06	0.864732
gi|659126921|ref|XM_008465209.1|	transmembrane protein 189 (LOC103501595), mRNA	AT3G30875	pseudogene, putative multidrug resistance protein, similar to multidrug resistance protein 1 homolog GB:T06165 GI:7442649 from (Hordeum vulgare); blastp match of 54% identity and 0. P-value to GP	268	90	2.97778	Y	0.000790033	0.986438
gi|659085082|ref|XM_008445012.1|	cytochrome P450 98A2 (LOC103486874), mRNA	AT2G40890	cytochrome P450, family 98, subfamily A, polypeptide 3	108	36	3	Y	0.000940287	-0.187842
gi|659084477|ref|XM_008444686.1|	protein YLS9 (LOC103486671), mRNA	AT2G35980	Late embryogenesis abundant (LEA) hydroxyproline-rich glycoprotein family	683	227	3.00881	Y	0.000119404	0.997589
gi|659109788|ref|XM_008456658.1|	methyltransferase-like protein 13 (LOC103495192), transcript variant X1, mRNA	AT4G34360	S-adenosyl-L-methionine-dependent methyltransferases superfamily protein	112	37	3.02703	Y	0.00081053	-0.404171
gi|659093469|ref|XM_008449329.1|	NADP-dependent malic enzyme (LOC103489969), transcript variant X1, mRNA	AT1G79750;AT5G11670	NADP-malic enzyme 2;NADP-malic enzyme 4	16267	5317	3.05943	Y	2.51246e-07	0.988832
gi|659095640|ref|XM_008450467.1|	mitochondrial carnitine/acylcarnitine carrier-like protein (LOC103490787), transcript variant X2, mRNA	AT5G46800	Mitochondrial substrate carrier family protein	101	33	3.06061	Y	0.00107083	0.673643
gi|659098089|ref|XM_008451752.1|	glyceraldehyde-3-phosphate dehydrogenase A, chloroplastic (LOC103491694), transcript variant X1, mRNA	AT1G12900	glyceraldehyde 3-phosphate dehydrogenase A subunit 2	225	73	3.08219	Y	3.1049e-05	0.765894
gi|659080425|ref|XM_008442562.1|	probable methyltransferase PMT27 (LOC103485101), mRNA			102	33	3.09091	Y	0.000862855	0.983199
gi|659121056|ref|XM_008462259.1|	acetyl-CoA carboxylase 1-like (LOC103499285), mRNA			2645	844	3.13389	Y	0.00115461	0.985933
gi|659103340|ref|XM_008454366.1|	ethylene-responsive transcription factor ERF011-like (LOC103493569), mRNA	AT4G36900	related to AP2 10	439	139	3.15827	Y	0.00145106	0.944724
gi|659094239|ref|XM_008449735.1|	heavy metal-associated isoprenylated plant protein 26-like (LOC103490286), mRNA	AT4G38580;AT4G35060	Heavy metal transport/detoxification superfamily protein;farnesylated protein 6	171	54	3.16667	Y	0.000136705	0.741214
gi|659101704|ref|XM_008453527.1|	cytochrome c oxidase assembly protein COX15 (LOC103492944), mRNA	AT5G56090	cytochrome c oxidase 15	86	27	3.18519	Y	0.00120555	0.800432
gi|659079672|ref|XM_008442159.1|	BTB/POZ and TAZ domain-containing protein 4 (LOC103484846), transcript variant X1, mRNA	AT5G67480	BTB and TAZ domain protein 4	972	303	3.20792	Y	4.9011e-08	0.987971
gi|659116392|ref|XM_008459828.1|	galacturonosyltransferase 8 (LOC103497591), mRNA	AT3G25140	Nucleotide-diphospho-sugar transferases superfamily protein	149	46	3.23913	Y	0.000105238	0.827077
gi|659086563|ref|XM_008445778.1|	SPX domain-containing protein 1-like (LOC103487450), mRNA	AT2G26660	SPX domain gene 2	104	32	3.25	Y	0.00126907	0.997302
gi|659093258|ref|XM_008449228.1|	chlorophyll a-b binding protein of LHCII type 1-like (LOC103489893), mRNA	AT1G29920;AT2G34430	light-harvesting chlorophyll-protein complex II subunit B1;chlorophyll A/B-binding protein 2	153	47	3.25532	Y	8.34541e-05	0.48264
gi|659091542|ref|XM_008448380.1|	ribulose bisphosphate carboxylase small chain, chloroplastic (LOC103489286), mRNA	AT1G67090;AT5G38420	Ribulose bisphosphate carboxylase (small chain) family protein;ribulose bisphosphate carboxylase small chain 1A	1030	315	3.26984	Y	0.000978944	0.66605
gi|659066913|ref|XM_008468822.1|	transcription repressor KAN1-like (LOC103504451), transcript variant X1, mRNA	AT5G42630	Homeodomain-like superfamily protein	446	136	3.27941	Y	4.93623e-07	0.987477
gi|659110599|ref|XM_008457089.1|	uncharacterized LOC103495506 (LOC103495506), mRNA	AT4G32480	Protein of unknown function (DUF506)	705	213	3.30986	Y	3.13617e-05	0.790242
gi|659133907|ref|XM_008468723.1|	HMG-Y-related protein A (LOC103504324), mRNA	AT1G14900	high mobility group A	119	35	3.4	Y	0.000200346	0.724759
gi|659074075|ref|XM_008439187.1|	probable serine/threonine-protein kinase clkA (LOC103482833), transcript variant X1, mRNA	AT5G42050	DCD (Development and Cell Death) domain protein	154	45	3.42222	Y	4.28211e-05	0.993653
gi|659071342|ref|XM_008461096.1|	uncharacterized LOC103498484 (LOC103498484), transcript variant X1, mRNA			142	41	3.46341	Y	0.000419199	0.884082
gi|659123519|ref|XM_008463486.1|	probable methyltransferase PMT11 (LOC103500243), mRNA	AT5G06050;AT2G39750	Putative methyltransferase family protein;S-adenosyl-L-methionine-dependent methyltransferases superfamily protein	1359	390	3.48462	Y	6.2553e-05	-0.188884
gi|659078786|ref|XM_008441685.1|	F-box protein At4g05010-like (LOC103484553), mRNA			2657	757	3.50991	Y	5.32247e-10	0.997741
gi|659124821|ref|XM_008464143.1|	inorganic pyrophosphatase 2-like (LOC103500739), mRNA	AT1G73010	phosphate starvation-induced gene 2	6991	1982	3.52725	Y	1.74259e-10	0.952468
gi|659106526|ref|XM_008455146.1|	uncharacterized LOC103494107 (LOC103494107), mRNA	AT1G73950;AT1G18470	Transmembrane Fragile-X-F-associated protein	229	63	3.63492	Y	1.16615e-05	0.92993
gi|659108609|ref|XM_008456071.1|	calvin cycle protein CP12-2, chloroplastic (LOC103494733), mRNA	AT3G62410	CP12 domain-containing protein 2	2523	684	3.6886	Y	0.000214928	-0.000396284
gi|659091347|ref|XM_008448279.1|	uridine-cytidine kinase C (LOC103489217), transcript variant X1, mRNA	AT1G26190	Phosphoribulokinase / Uridine kinase family	310	84	3.69048	Y	3.04433e-07	0.635691
gi|659096985|ref|XM_008451162.1|	protein PALE CRESS, chloroplastic (LOC103491280), mRNA	AT2G48120	pale cress protein (PAC)	183	48	3.8125	Y	6.06818e-05	0.703082
gi|659115281|ref|XM_008459256.1|	protein kinase APK1B, chloroplastic-like (LOC103497157), transcript variant X1, mRNA	AT1G07570	Protein kinase superfamily protein	107	28	3.82143	Y	8.91396e-05	0.982684
gi|659127298|ref|XM_008465410.1|	tonoplast dicarboxylate transporter (LOC103501731), transcript variant X1, mRNA	AT5G47560	tonoplast dicarboxylate transporter	2207	570	3.87193	Y	3.22306e-05	0.918836
gi|659115589|ref|XM_008459409.1|	auxin-induced protein 15A-like (LOC103497280), mRNA	AT4G34800	SAUR-like auxin-responsive protein family	239	61	3.91803	Y	0.000102619	0.999838
gi|659127719|ref|XM_008465631.1|	zinc finger protein CONSTANS-LIKE 1 (LOC103501889), transcript variant X2, mRNA	AT2G33350	CCT motif family protein	72	18	4	Y	0.000973156	0.999126
gi|659079407|ref|XM_008442019.1|	probable disease resistance protein At5g66900 (LOC103484757), transcript variant X1, mRNA			230	56	4.10714	Y	3.23169e-07	0.447301
gi|659102735|ref|XM_008454065.1|	cytochrome c-type biogenesis ccda-like chloroplastic protein (LOC103493358), transcript variant X1, mRNA	AT5G54290	cytochrome c biogenesis protein family	105	25	4.2	Y	0.000959845	0.981066
gi|659096952|ref|XM_008451146.1|	heat stress transcription factor A-2d-like (LOC103491269), mRNA	AT3G22830	heat shock transcription factor A6B	399	94	4.24468	Y	4.15824e-09	-0.131969
gi|659130885|ref|XM_008467180.1|	uncharacterized LOC103503032 (LOC103503032), mRNA	AT3G44940	Protein of unknown function (DUF1635)	108	25	4.32	Y	2.81481e-05	0.994994
gi|659084043|ref|XM_008444455.1|	probable aquaporin PIP2-4 (LOC103486477), mRNA	AT5G60660	plasma membrane intrinsic protein 2;4	106	24	4.41667	Y	2.02401e-05	0.963263
gi|659075235|ref|XM_008439815.1|	probable anion transporter 2, chloroplastic (LOC103483268), mRNA	AT4G00370	Major facilitator superfamily protein	577	125	4.616	Y	0.000656682	0.216632
gi|659118590|ref|XM_008460977.1|	protein vip1-like (LOC103498392), mRNA	AT4G17720	RNA-binding (RRM/RBD/RNP motifs) family protein	252	52	4.84615	Y	5.4009e-07	0.491575
gi|659118579|ref|XM_008460972.1|	nogo-B receptor (LOC103498389), transcript variant X1, mRNA	AT1G11755	Undecaprenyl pyrophosphate synthetase family protein	692	142	4.87324	Y	4.78351e-12	-0.0790294
gi|659095070|ref|XM_008450158.1|	histone H2A (LOC103490586), mRNA	AT5G27670	histone H2A 7	218	42	5.19048	Y	7.35743e-07	0.840998
gi|659097716|ref|XM_008451553.1|	peroxidase 2-like (LOC103491561), mRNA	AT5G06720	peroxidase 2	174	29	6	Y	0.000421041	0.996531
gi|659132517|ref|XM_008468018.1|	uncharacterized LOC103503714 (LOC103503714), transcript variant X1, mRNA	AT2G25737	Sulfite exporter TauE/SafE family protein	290	48	6.04167	Y	0.000739756	0.999439
gi|659108549|ref|XM_008456037.1|	protein UNUSUAL FLORAL ORGANS-like (LOC103494716), mRNA			145	13	11.1538	Y	0.00018065	0.889149
gi|659076320|ref|XM_008440394.1|	heat stress transcription factor A-6b (LOC103483673), mRNA	AT3G22830	heat shock transcription factor A6B	299	25	11.96	Y	5.54427e-05	0.7751
gi|659110504|ref|XM_008457037.1|	protein SHI RELATED SEQUENCE 1 (LOC103495466), mRNA	AT1G75520	SHI-related sequence 5	422	16	26.375	Y	0	-0.53419
