## Supplementary material for "An integrated transcriptomics and metabolomics analysis of the *Cucurbita pepo* nectary implicates key modules of primary metabolism involved in nectar synthesis and secretion"

### Sheet: Sheet1
Sequence	C. melo Primary ID	C. melo Description	Forward primer	Reverse primer
GGCACATCAAAAGAGAATCTAGCTACAAAATACACTTCAAGAGTGAAATTTTGGACATTATTCAAGTTTTGTTGCATACATTGAGTTTTTTTATATATTTACATTAGAAACTCAATGTATAATTCAAACAACTTTTCTACTCATCATCTGATGTCCTTGCTGCTCTACTAGTCCTCTCTCACTGGAAAATCTTCTATCTTGCTCGAGTGAACATCATCATCGCCTTCAATCTTTGAAATCTCACCTTCCTCGTCCCGAGCTAAGACGACATCAGTGGCATGTGCCTCGCTCGCACCAACTGAAACACCATTCTCTTTTTCTTTGCTTTCATAAACCCTGTAGTAAACCACACAAGTTCGAGCAGGTGAAAGAACTTTGAAGGAATTGGGTCGGTTGTTA…	gi|659129792|ref|XM_008466627.1|	SBE2, 1,4-alpha-glucan-branching enzyme 1, chloroplastic/amyloplastic-like (LOC103502624), transcript variant X1, mRNA	GCACCAACTGAAACACCATTC	CAACCGACCCAATTCCTTCA
ATGGCAGAGTTGGGCCATTTGGCTTGTTGGTTTTAGCTTCCAATGACTTGTCTGAACACACTGCAATATTTTTTCATGTTCTTAAAGCTCATAACAGATATGTAGTACTGATGTGCAGTGATCAGAGCAGGTCCTCTTTTAGGGAAGGGGTAGATAAAACCACTTATGGAGCGTTCGTAGACGTAGATCCACGCCACGAAAAGATATCATTGAGAACACTGGTAGACCGATCTATAGTTGAGAGCTTTGGAGGAAAAGGAAAAACCTGCATCACTTCCCGAGTATATCCGACTTTGGCTGTCGATGACGATGCTCGTTTATACGCATTCAACAATGGAACTCAATCTGTAGTGATTTCCCGTTTGAAGGTTTGGAAGATGTCAAATGCTCAAATCGTAT…	gi|659087453|ref|XM_008446238.1|	beta-fructofuranosidase, insoluble isoenzyme CWINV4-like (LOC103487780), mRNA	CTTCCCGAGTATATCCGACTTTG	CCAAACCTTCAAACGGGAAATC
TTTTTTTTGAATCAAAAGGGTGGGTGCAAATGCATCACCCAAAGCTTCTTGTGTATTATTACAACCTGCTGAAGAGTTTATACAAAGCTAAGCCATCAATCGTTCAAGCTTTTACAATAACATTAACAGCATCCTCAATGAATGCTTCTCTAAGAGCCAATGAATATGTATACATATAAAACAGTACTATAAATCTACTATCCACAATCAGCCTTCTGGAACAATTTACATGAGCTTTATCCAACAATCACAAAGTCTCATACAATTTGCTTATTGTCTAAATTTTGGGACTCACCAGAATTTACTTGGACACTTCCCAAACCTTGTAATCGTTTCCTTCGATAACTAACGACCATCCACCGGATACGCTAGGAGGTTCGAAATGGCCTGGACCGATCT…	gi|659090996|ref|XM_008448092.1|	alpha-amylase 3 (AMY3), chloroplastic (LOC103489088), mRNA	GGACACTTCCCAAACCTTGTA	AAGGCAGAAAGGGATGTCTATG
AATTCAAATATCATCAAATTATTTAATTTCATCTATTCAGCATTGAGAAGCTGCATAGACCAGAGATCCTCCATGCTCCAATAATTGTCGTTGACATTATCAGTTGGCGGCAAAGGCATTGAGAAGGCATCCATGTTTTGGGAGTATGTCGGAGGAGAATAGGTTTCCATTGGATCCATTGTGTATGAAACTTGGCAGCTACTTGAACTTGCAGCTTGTTCATTCATTATCTCATGAGATACTCCAATATTTGTGGTGTTTTGTAGAGTGGGGAACCCATGGGCTTGCTTTATGTGCTTTTGGATTCTCGTCCTCCAGTAATTCTTTATTTCGTTATCGGTCCTCCCGGGAAGATGTTTTGCTATTTTCGACCACTTGTTTCCCCATTTTGCATGCAAT…	gi|659085643|ref|XM_008445303.1|	myb-related protein 305 (LOC103487095), mRNA	GAAACTTGGCAGCTACTTGAAC	GGGAGGACCGATAACGAAATAA
CAAAAAACACGGCCTCAAAGTCCAAGCCGTTATGTCCTTTCATCAATGCGGCGGCAACGTTGGGGACTCCGTCACTATTCCTTTACCTAAATGGGTGGTGGAAGAGATTGATAAAGATCCAGACCTTGCGTACACTGATCAATGGGGGAGAAGGAATTATGAATACATATCATTGGGATGCGACAGCCTCCCTGTTCTTAAAGGCCGAACTCCCGTCCAATGCTATGCAGATTTCATGCGTGCTTTCAAGGAGAATTTCAAGCACCTTCTTGGTGACACCATTGTGGAAATCCAAGTGGGAATGGGCCCTGCTGGTGAGCTCCGTTATCCATCCTACCCTGAGCAAAATGGAACATGGAAATTTCCAGGAATTGGTGCCTTCCAATGCTTTGATAAGTA…	gi|659075982|ref|XM_008440214.1|	beta-amylase 1 (BAM1), chloroplastic-like (LOC103483532), mRNA	TTCAGAGGAGACCGAGATGT	GGTTCTTCCCTTCCTTCATCTT
ATAATGCACTTGTGAGAGAAGAAACAGCTATACAATATGGGTTCAATTGTAAACAATGGTGCTGCCAAGAGGCCTGAGTTGATAGCTCATGGCATGCCAGAGGCACTCAAGCTGAACCATAGCTCTATGAAGAGATGCTTTGGTAAGCTTGTTGAGAAGGGGAATAGGAGCTTGAAGCTCAAGCAATTGATGGAGGAAATGGAGCATGTGGAGGGTGTTCTTGGCCATATTTTCGCATCTACTCAGGAGGCAATTGTGACTCCTCCGTATGTTGCTTTTGCTGTTCGACCAGAACCAGGGCGTTGGGAGTTTGTTCGAGTTAGTGCGCTCGATCTCTCGGTCAAATCTCTCACTTCTACTGAATTTATCAAATTAAAAGAGATTATTTATGACAAAGAA…	gi|659126404|ref|XM_008464945.1|	sucrose synthase 5 (SUS5) (LOC103501373), mRNA	GGAAGAACGAGAAGCTGAGAA	CTGCCCTTTGAGTTGGTATTTG
CTTTCAACCCCACAGTTATACCCCTTTACCCTTCTTCGCTTCTCGATCTCTCTCGCTCTCGCTTTCTCCTTCGTCTTCCCGTTCCGTTTCCCCTTCTGGGTTCTGCAAATTTTGCATCAAAATCAACACCCCACCTTCGATTTTGAGGAACTTGTGCCTTGGATTTTGCTACGGAGGAGAAAGATCGCCAAAATTAGAAGCCATTTCTCTCTAGGGATTTTTCCAGTGGGGGTAAAACCCGGGTTTGTCAAGTTGTAGACATCACGGCTATACACGTAGTTTCCCGGCTGTTCATTCATGTCCGGGCTGTACGACGAAAGGGTTGTATAACTCCTACCAATCCTTCGCCGCACGGCGGGCGTGGTGCTCTGCCTTCTGAAGGGGGTAGTCCTTCCGATC…	gi|659093788|ref|XM_008449496.1|	GDP-L-galactose phosphorylase 1 (LOC103490128), mRNA	CCCAGCTGTTTGGGAGATAAG	GCGCACACACTTCTTGAAAC
CAATGAGCTACTTAAGCGTTTATCAGCTCCATTTCATCTTCGGTCTCTTGGGTAATTTAATATCGTTTATGGTGTTTCTAGCTCCGATGCCAACGTTTTGGACGATTTACAAGAAGAAAACGGCGGAAGGGTTCCAATCTATACCTTATTTGGTGGCATTGATGAGTGCAATGTTGCTTCTTTATTATGGTGCCCTTAAGACCAATGCCATTTTGCTAATTAGCATCAACTCTTTTGGATGTTTCATTGAGCTTGTCTATATAGCTCTCTACCTCTTTTATGCTCCTAAGAGAGAAAAGATATTGACGATGAAGTTGTTCGTGGTTTTCGACTTAGGGTTTTGTGGAGTAATATTGGGTGGAACAATGTTGTTTCTTCATGGGATGAAGAGAACAAATG…	gi|659082384|ref|XM_008443590.1|	SWEET9, bidirectional sugar transporter NEC1-like (LOC103485863), mRNA	CATTGCGCTGCCAAACAT	CTTCCTCGAGATTCGCTTCTT
TTTTTTTGGAGAACAGATCAGAAGATTTGATTTGATAAACCCTTGAATTTATCAAACTGGAAATTTCAATAAAAATAGTGTATAGCAACGATTGCATCTCATGTTCCTAATTTACATCGCTACGAACTAGTAGTAAGTAACAAACAAACCCTAGAATTTAATCAAAAACCCTAACAATTCATTTCTTGACTTTCCTTGCCTGGACTTTCCTCGCCGGAGACTTTACAGTCTTTGGCTTCTTCGCCGCTACCTTCTTCGCCTTCGCCGCCGGTGCAGCTTTCTTTCCTGGCGAAGTTCGTGACAGTGTTTTCGCAACTTTAGCGGGCTTTGCAGCTGGCTTAGGCTTCGGAGCGACCTTCTTAACCTTTTCTGCCGCCTTACGCTTGGCTGGAGCGACGG…	gi|659070683|ref|XM_008457952.1	histone H1-like (LOC103496189), mRNA	TTCGGAGCGACCTTCTTAAC	GCTGTGAAACCTAAGCCAAAG
TTTTGGTTCAAATGAATTAATGATATTCGCGATTCCAAATCATCTAGTAATGCTTCCTGCTGAAGCTTTCAAATGAAATTAAAATGGTCTACCATTTTCAACGTGAAGGAGGAAAAAACAGGTTGGTACATTGTAATTAACTTCCCAAATGTGCTACTAATGAAGCTTTCAATCCATACAACCACCCAAGTAACAACAAGTGATACGAGAAGATAATAATAATAATATTGACATCAGGGATTAGAAGTCTGCTGGCTTAAGCAGATAATTATGACACACATAAAATACTAATACTAAAGGAGCATATCCAACACCCCACGTACTTCAACCACTGGATCCACCCGTCTGGTGCAACATTGCATCAATCTCATCCCCATCCTCCATCTCTAGCTCGTCGGG…	gi|659113026|ref|XM_008458185.1	small ubiquitin-related modifier 1 (LOC103496358), mRNA	CCCACGTACTTCAACCACTG	GTCTTCGAGCAGAGCAAACT
