## Supplementary material for "An integrated transcriptomics and metabolomics analysis of the *Cucurbita pepo* nectary implicates key modules of primary metabolism involved in nectar synthesis and secretion"

### Sheet: sheet 1
Supplemental Table 1	Metabolite concentrations (M) from untargeted total metabolite analysis of Cucurbita pepo nectar using GC/GC-MS. Statistically significant differences in positively identified metabolites between male and female nectars are highlighted in red.
Metabolite Name	NIST ID	KEGG ID	Molecular Weight	Retention Index	Retention Time (min)	Concentration (M)				T-Test	Fold difference (female:male)
						Female Mean	Female S.E.	Male Mean	Male S.E.
Polar Fraction
Fructose	149357	C00095	569	1899.06	14.25	0.242322	0.0393925	0.335587	0.0548906	0.197532	0.722084
Glucose	149357	C00095	569	1927.4	14.71	0.296804	0.0337381	0.273396	0.0528335	0.716643	1.08562
Sucrose	24810	C00089	918	2704.65	27.058	2.27032	0.082513	2.08749	0.111348	0.216506	1.08758
Galactose	71899	C00962	627	2176.72	33.2268	6.40964e-06	2.74612e-06	0.000130524	2.79411e-05	0.00129271	0.0491071
Ethylene glycol	79647	C01380	206	1268	13.21	1.03749e-06	4.75419e-07	3.90492e-06	1.68129e-07	0.000202091	0.265689
Glyceraldehyde	33606	C00577	263	1236	12.43	7.83239e-06	2.10575e-06	2.35599e-05	2.2514e-06	0.000462749	0.332445
Erythrofuranose	149351	N/A	336	1421.7	17.146	7.72429e-06	3.1046e-06	3.04899e-05	4.97535e-06	0.0030494	0.253339
Maltose	380101	C00208	947	2826.17	43.545	0.000772101	0.000177289	0.00175416	0.000251187	0.00958592	0.440155
Erythritol	149617	C00503	410	1527.35	19.7068	8.50182e-05	1.61984e-05	0.000143877	1.77639e-05	0.0343573	0.590911
Tyrosol	72016	C06044	282	1579.37	20.9651	7.18543e-08	2.40171e-08	2.61973e-06	1.03767e-06	0.0339819	0.0274281
3-Methylcyclopent-1-en-1-ol	163629	N/A	170	1067.77	8.1216	3.86261e-05	1.72731e-05	3.60042e-05	1.73156e-05	0.91675	1.07282
Ethene-1,2-diol	105288	N/A	204	1070.92	8.2161	6.59234e-05	1.3725e-05	7.86448e-05	1.70957e-05	0.574578	0.838243
Isobutyric acid	24277	C01188	189	1095.57	8.83852	8.0284e-06	7.9463e-06	0.000123856	0.000120578	0.360397	0.0648203
Diphenyl isophthalate	234590	N/A	318	1112.67	9.27529	2.61395e-05	9.02935e-06	4.80336e-05	3.95948e-06	0.0506399	0.544193
2-Thiophenecarboxylic acid, 4-methoxyphenyl ester	308064	N/A	234	1184.3	11.1058	2.42906e-06	6.32487e-07	2.46915e-06	2.75896e-07	0.954812	0.983763
Glyoxime	79542	N/A	232	1240.7	12.5552	6.59794e-07	4.19322e-07	1.76857e-06	3.78426e-07	0.0780438	0.373065
4-Hydroxybutyric acid	30836	C00989	248	1248.2	12.7301	7.18543e-08	2.40171e-08	1.58814e-06	9.55983e-07	0.143913	0.0452443
2,5-dimethylhexane-2,5-diol	158517	N/A	290	1299.73	14.0532	3.57062e-05	1.18156e-05	4.18537e-05	5.85744e-06	0.651096	0.853119
L-Glyceric acid	71911	C00258	322	1344.2	15.2006	9.93833e-07	6.19772e-07	1.86139e-06	7.78861e-07	0.403865	0.533919
Carbamic acid	222075	C01563	293	1370.65	15.8582	1.17311e-06	5.7496e-07	6.23343e-07	3.43236e-07	0.430776	1.88197
β-alanine	141294	C00099	305	1438.3	17.5551	4.31814e-06	1.24036e-06	4.17335e-06	7.42087e-07	0.922187	1.03469
Malic acid	79021	C00149	350	1501.99	19.0895	1.5422e-05	5.40457e-06	3.26322e-05	1.10544e-05	0.192158	0.4726
4-Aminobutanoic acid (GABA)	373158	C00334	319	1542.4	20.0827	7.55425e-06	3.42864e-06	1.5072e-06	6.01639e-07	0.113004	5.0121
Arabinose	17577	C00216	438	1636.58	22.2808	8.91872e-05	1.28781e-05	0.000120671	1.98737e-05	0.213228	0.739097
Gluconic acid	62877	C00257	583	1676.02	23.1666	8.17679e-05	1.48054e-05	0.000112359	2.40681e-05	0.304397	0.727736
Xylose	380184/141494	C00181	467/438	1641.9/1714.9	23.23/24.02	4.65725e-05	1.85117e-05	2.03885e-05	9.03224e-06	0.232425	2.28426
Ribose	380117	C00117	438	1705.9	23.7938	7.83982e-05	4.59331e-05	0.0001986	7.16178e-05	0.18808	0.394754
Xylitol	24267	C00379	512	1725.24	24.2449	3.33003e-05	4.73875e-06	3.1766e-05	4.73957e-06	0.823534	1.0483
Levoglucosan	380375	N/A	378	1893.49	24.3592	0.00013438	2.21453e-05	0.000166608	1.51252e-05	0.257153	0.806565
3-Deoxypentitol	151317	N/A	424	1839	26.713	7.79979e-05	1.9107e-05	0.000245538	7.42353e-05	0.0537308	0.317662
Mannose	380332	C00159	569	1873.37	27.3855	1.92919e-06	1.01579e-06	1.28854e-05	6.17552e-06	0.110572	0.149719
Gluonic acid-1,4-lactone	17877	C01040	466	2010.24	30.1342	0.000373392	8.75142e-05	0.000564073	0.000166736	0.33512	0.661955
Myo-Inositol	380339	C00137	612	2130.3	32.3655	0.0016629	0.00104244	0.000198654	1.78062e-05	0.19048	8.37085
Sedoheptulose	298662	C02076	671	2156.7	32.8679	4.05141e-06	1.988e-06	9.24282e-06	2.28427e-06	0.117234	0.43833
D-Glucoheptose	33598	N/A	671	2421.9	37.421	1.66389e-06	6.49472e-07	1.75477e-06	6.1579e-07	0.921131	0.948212
BJN_GCMS_pepo PO_1140.3_147-217-191	N/A	N/A	N/A	1138.59	9.93808	3.47995e-05	4.72008e-06	4.74506e-05	2.0774e-06	0.0340708	0.733383
BJN_GCMS_Pepo_PO_1157.4_154-169_2,2,5,5-Tetramethyl-4-ethyl-3-imidazoline-1-oxyl	N/A	N/A	N/A	1152.25	10.2828	6.42707e-05	6.29511e-06	5.82706e-05	5.35523e-06	0.48449	1.10297
BJN_GCMS_Pepo_PO_1231.8_186-89-128	N/A	N/A	N/A	1232.17	12.3307	6.53212e-07	2.63427e-07	7.9313e-07	3.49101e-07	0.755604	0.823587
BJN_GCMS_Pepo_PO_1317_306-217-129_Tagatose, 5TMS	N/A	N/A	N/A	1317	14.5	1.70391e-05	4.22987e-06	3.04245e-05	4.73561e-06	0.0612421	0.560046
BJN_GCMS_Pepo_PO_1317_306-217-129_Ribofuranose, 4TMS	N/A	N/A	N/A	1320	14.6	1.07321e-05	2.43092e-06	2.21975e-05	3.31283e-06	0.0191106	0.483482
BJN_GCMS_Pepo_PO_1350.7_239-240-136_Acetic acid, (3,4-dimethoxyphenyl)(trimethylsiloxy)-, methyl ester	N/A	N/A	N/A	1351.1	15.3641	4.135e-06	8.61621e-07	4.76825e-06	5.0634e-07	0.540541	0.867196
BJN_GCMS_Pepo_PO_1375.4_228-230-229	N/A	N/A	N/A	1375.4	15.9978	7.18543e-08	2.40171e-08	3.59714e-06	9.2542e-07	0.00343984	0.0199754
BJN_GCMS_Pepo_PO_1397_217-147-133	N/A	N/A	N/A	1397	16.5	9.69827e-06	1.05161e-06	1.65725e-05	1.85309e-06	0.00907741	0.585201
SGAL, Pepo_PO_1417.8_204-147-117	N/A	N/A	N/A	1418.79	17.0725	6.39273e-05	1.75834e-05	0.000192826	3.94148e-05	0.0136531	0.331529
BJN_GCMS_Pepo_PO_1446_291-103-205	N/A	N/A	N/A	1446	17.73	3.47193e-05	2.74007e-06	5.71833e-05	7.04722e-06	0.0140225	0.607158
BJN_GCMS_Pepo_PO_1519_217-147-205	N/A	N/A	N/A	1519	19.52	2.94211e-05	5.60677e-06	3.3776e-05	4.98151e-06	0.574336	0.871067
BJN_GCMS_Pepo_PO_1543_305-147-174	N/A	N/A	N/A	1543.4	20.0976	8.70323e-06	2.12444e-06	1.67424e-05	2.99857e-06	0.0535521	0.519831
BJN_GCMS_Pepo_PO_1574_219-147-321	N/A	N/A	N/A	1573.63	20.8256	4.02155e-06	6.91973e-07	4.32632e-06	2.21216e-06	0.897998	0.929554
SG, BJN_GCMS_Pepo_PO_1614_217-147-388	N/A	N/A	N/A	1584.1	21.0458	1.29579e-05	9.18389e-06	1.34349e-05	2.75004e-06	0.961299	0.964498
BJN_GCMS_Pepo_PO_1611_217-129_Arabinofuranose	N/A	N/A	N/A	1653	21.72	6.82122e-06	2.22604e-06	1.08633e-05	3.28716e-06	0.332605	0.627917
SG, BJN_GCMS_Pepo_PO_1622_217-147-129	N/A	N/A	N/A	1621.36	21.9435	2.22424e-05	4.60462e-06	2.91303e-05	4.27851e-06	0.298843	0.763549
SG, BJN_GCMS_Pepo_PO_1632_204-374-191	N/A	N/A	N/A	1633.2	22.1933	1.19783e-05	1.39347e-06	7.15085e-06	2.52714e-06	0.12531	1.6751
SG, BJN_GCMS_Pepo_PO_1642_217-204-191	N/A	N/A	N/A	1641.59	22.388	1.44386e-05	1.38008e-06	1.87722e-05	4.15512e-06	0.345616	0.769145
BJN_GCMS_Pepo_PO_1654_217-117-147_Arabinonic acid, 2,3,5-tris-O-(trimethylsilyl)-, ?-lactone, d-	N/A	N/A	N/A	1653.38	22.6533	1.56854e-05	2.12161e-06	2.03173e-05	1.67626e-06	0.117479	0.772021
BJN_GCMS_Pepo_PO_1671_217-191-204_Arabinose, 4TMS	N/A	N/A	N/A	1671	23.06	7.53468e-06	3.68344e-06	7.50312e-08	1.57394e-08	0.0703706	100.421
BJN_GCMS_Pepo_PO_1691_217-257	N/A	N/A	N/A	1691	23.5	9.94222e-06	1.67754e-06	1.7745e-05	3.98709e-06	0.101413	0.560282
SG, BJN_GCMS_Pepo_PO_1786_217-147-450	N/A	N/A	N/A	1784.24	25.5856	0.00103973	0.000119896	0.00114568	0.00010146	0.515253	0.907524
BJN_GCMS_Pepo_PO_1808_257-345	N/A	N/A	N/A	1808.88	26.0827	2.09576e-05	1.88295e-06	2.43206e-05	4.54868e-06	0.510047	0.861722
BJN_GCMS_Pepo_PO_2018_205-217-187_Pentose, 4TMS, MO	N/A	N/A	N/A	2018.16	30.2863	0.000127635	4.41085e-05	0.000164941	6.50403e-05	0.645189	0.773822
BJN_GCMS_Pepo_PO_2036_319-205_hexose, 6TMS, MO	N/A	N/A	N/A	2035.93	30.6221	9.1702e-06	2.89719e-06	1.80207e-05	5.62131e-06	0.191907	0.508871
BJN_GCMS_Pepo_PO_2064_204-319-220	N/A	N/A	N/A	2063.61	31.1298	0.000459542	0.000107094	0.000547677	0.000113077	0.583933	0.839074
BJN_GCMS_Pepo_PO_2084_103-117-205	N/A	N/A	N/A	2084	31.5	3.52277e-05	8.04582e-06	8.46491e-05	1.81664e-05	0.032131	0.416162
BJN_GCMS_Pepo_PO_2152_205-421	N/A	N/A	N/A	2152.31	32.7759	2.46311e-05	2.53095e-06	2.03358e-05	4.87563e-06	0.45238	1.21122
BJN_GCMS_Pepo_PO_2242_217-361451_disaccharide	N/A	N/A	N/A	2241.22	34.3605	9.22141e-05	1.59639e-05	0.000131485	1.37828e-05	0.0922065	0.701326
BJN_GCMS_Pepo_PO_2344_361-306-217_Turanose	N/A	N/A	N/A	2344.67	36.1254	0.000119259	1.92649e-05	0.000176612	1.41618e-05	0.0373997	0.675261
BJN_GCMS_Pepo_PO_2480_204-217-231_hexose 5TMS	N/A	N/A	N/A	2479.7	38.3343	7.60802e-06	4.61034e-06	7.14068e-06	3.23994e-06	0.935539	1.06545
BJN_GCMS_Pepo_PO_2512_204-361-217	N/A	N/A	N/A	2512.8	38.862	3.4338e-06	2.13987e-06	1.28425e-05	5.88188e-06	0.163689	0.267378
BJN_GCMS_Pepo_PO_2580_217-271-361_disaccharide	N/A	N/A	N/A	2580.22	39.9234	1.59111e-06	4.88219e-07	9.55882e-07	6.99626e-07	0.473655	1.66455
BJN_GCMS_Pepo_PO_2882_204-361-217	N/A	N/A	N/A	2882	44.3	9.60148e-06	3.39937e-06	3.02156e-05	6.17594e-06	0.015193	0.317766
BJN_GCMS_Pepo_PO_2896_204-361-480	N/A	N/A	N/A	2896	44.49	1.67176e-05	9.3753e-06	1.73363e-05	6.69805e-06	0.958238	0.964315
BJN_GCMS_Pepo_PO_3071_204-361-641	N/A	N/A	N/A	3071.4	46.8781	4.2651e-05	4.11753e-05	3.97662e-07	1.86067e-07	0.328992	107.255
Non-Polar Fraction
Gastrodigenin	79072	C17467	268	1512.3	19.3383	1.37666e-05	4.84904e-06	0.000449132	0.00019229	0.0470969	0.0306515
4-Methoxy-2-hydroxybenzyl alcohol	333352	C06317	298	1643.6	22.406	8.57068e-08	1.50357e-08	3.63009e-05	1.59269e-05	0.0462677	0.00236101
2,3-Butanediol	99922	C03044	234	1152.44	10.2877	2.08165e-06	7.63818e-07	4.52622e-06	1.57228e-06	0.192202	0.459909
4-Coumaryl alcohol	79087	C02646	294	1802.1	25.946	0.000114985	4.88265e-05	0.000109395	4.65289e-05	0.935581	1.0511
BJN-GCMS-Pepo-NP-1115.7-147-204-258	N/A	N/A	N/A	1116.3	9.36732	1.0432e-05	9.01308e-07	1.08251e-05	1.91428e-06	0.856309	0.963682
BJN_GCMS_Pepo_NP_1151.4_245-258-116_2-Butenedioic acid ester, 2TMS	N/A	N/A	N/A	1151.8	10.2687	2.19669e-06	1.0514e-06	1.27365e-06	5.56322e-07	0.455717	1.72472
BJN_GCMS_Pepo_NP_1160.3_341-155-342	N/A	N/A	N/A	1160.51	10.4959	1.42866e-06	4.4478e-07	1.46402e-06	4.98682e-07	0.958841	0.975848
BJN_GCMS_Pepo_NP_1569.6_243-286-244	N/A	N/A	N/A	1569.67	20.7256	1.20788e-06	3.19769e-07	4.01888e-06	3.04238e-06	0.379785	0.300551
BJN_GCMS_Pepo_NP_1713.9_129-147-103	N/A	N/A	N/A	1713.31	23.9773	1.63928e-06	8.41997e-07	3.05085e-07	9.63439e-08	0.146497	5.37319
BJN_GCMS_Pepo_NP_1769.7_189-217-349	N/A	N/A	N/A	1769.81	25.2363	1.27754e-06	6.12623e-07	1.92462e-06	5.89513e-07	0.464172	0.66379
BJN_GCMS_Pepo_NP_2396_209-405_alkane	N/A	N/A	N/A	2396.3	37.0194	7.37775e-07	3.71723e-07	3.50534e-07	2.28449e-07	0.395635	2.10472
